# Trehalose Transport Dynamics Underpin a Metabolic Trade-Off between Exogenous Uptake and Endogenous Synthesis in Lepidopteran Insects

**DOI:** 10.1101/2025.09.11.675667

**Authors:** Bhagyashri Y. Chaudhari, Vikram J. Nichit, Vitthal T. Barvkar, Rakesh Shamsunder Joshi

## Abstract

Trehalose is the major insect hemolymph sugar and plays a diverse role. Its level is regulated endogenously by the dynamics of biosynthesis and distribution by sugar transporters (STs). The metabolic trade-off between trehalose synthesis and uptake remains poorly understood, despite its critical role in homeostasis. Here, we examined the role of a gut-specific trehalose transporter, *HaST46*, in regulating this metabolic trade-off in *Helicoverpa armigera*, a Lepidopteran pest model. Integrated transcriptomics analysis and functional analyses revealed that *HaST46* acts as a diet-responsive transporter, localised to the posterior midgut, with trehalose preference. Its expression is modulated in response to dietary trehalose availability, enhancing the efficient exogenous trehalose uptake while attenuating its endogenous synthesis and conserving energy. Functional perturbation through overexpression and silencing revealed a feedback-regulated mechanism in which *HaST46* expression showed strong correlation with trehalose metabolising enzymes and other HaSTs isoforms to maintain systemic trehalose homeostasis. Overall, our findings reveal a metabolic trade-off between exogenous trehalose uptake and endogenous synthesis mediated by gut-specific sugar transporters.
