## Supplementary material for "Trehalose Transport Dynamics Underpin a Metabolic Trade-Off between Exogenous Uptake and Endogenous Synthesis in Lepidopteran Insects": Supplementary File_S2-IDs-Ha only.xlsx

### Sheet: Ha-IDs
Name of putative HaSTs and its corresponding gene id from NCBI gene database and scaffold id from transcriptome data
HaTret	Gene id	Scaffold id
HaST09	HaOG203721	evm.model.scaffold_139.12
HaST29	HaOG207130	evm.model.scaffold_227.8
HaST46	HaOG210281	evm.model.scaffold_34.66
HaST64	HaOG215283	evm.model.scaffold_70.36
HaST69	HaOG215993	evm.model.scaffold_8.129
