## Supplementary material for "Trehalose Transport Dynamics Underpin a Metabolic Trade-Off between Exogenous Uptake and Endogenous Synthesis in Lepidopteran Insects": Supplementary File_S3-Primers-Ha Only.xlsx

### Sheet: Ha-Primers
HaST primers used for real-time PCR analysis and silencing experiment
Realtime primers
Sr No.	Gene name	Primer seq
1	Ha_actA3b_RT2_FP	CGACCTCACAGACTACCTGA
	Ha_actA3b_RT2_RP	TACCGATGGTGATGACCTGT
2	Ha_18sRNA_RT1_FP	CGGTAATACGCCGGTTCAAT
	Ha_18sRNA_RT1_RP	ACCTCTAACGTCGCAATACG
3	HaST09_FP	GGTGAAGAGGCTTTGTTAGGG
	HaST09_RP	TAACACCACCATTTCGTCTCC
4	HaST29_FP	TCACGTTCCTCGTATTCTCTCTC
	HaST29_RP	CCACTCAAAATCTGCTGAATCTC
5	HaST46_FP	TGAGATGGGTGACGGAACAG
	HaST46_RP	TCCTAAACGGGGATCGTTGG
6	HaST64_FP	GGAATCGTCAACTTTGTTTCTACAT
	HaST64_RP	CATCACATAAAAGTAAGCTCCCAGT
7	HaST69_FP	TTCGACCATGTCAACAAAGAAG
	HaST69_RP	CGTAGCAAACGATGTAAACGAG
8	HaTPS_FP	GCCACGTCCATGCAGCCTGT
	HaTPS_RP	AGGTCAGGGTGAGGCGCGAT
9	Ha-qRT-Tre-1-FP	TCGAGTTGTCTGGACGAGTT
	Ha-qRT-Tre-1-RP	GAGCCTCGCCATTTGGATTT
10	Ha-qRT-Tre-2-FP	CAAACAGGCTTTGGTTGGAC
	Ha-qRT-Tre-2-RP	CCAAAGATGCGAGCACTACT
Silencing primers
1	ds_HaST46_FP	TAATACGACTCACTATAGGGAGATGAGATGGGTGACGGAACAG
	ds_HaST46_RP	TAATACGACTCACTATAGGGAGATGAGAACCCAATAATCAACCAG
